# Testis- and ovary-expressed *polo* transcripts and gene duplications affect male fertility when expressed in the germline

**DOI:** 10.1101/2024.04.05.588298

**Authors:** Paola Najera, Olivia A Dratler, Alexander B Mai, Miguel Elizarraras, Rahul Vanchinathan, Christopher A. Gonzales, Richard P. Meisel

## Abstract

Polo-like kinases (Plks) are essential for spindle attachment to the kinetochore during prophase and the subsequent dissociation after anaphase in both mitosis and meiosis. There are structural differences in the spindle apparatus between mitosis, male meiosis, and female meiosis. It is therefore possible that alleles of Plk genes could improve kinetochore attachment or dissociation in spermatogenesis or oogenesis, but not both. These opposing effects could result in sexually antagonistic selection at Plk loci. In addition, Plk genes have been independently duplicated in many different evolutionary lineages within animals. This raises the possibility that Plk gene duplication may resolve sexual conflicts over mitotic and meiotic functions. We investigated this hypothesis by comparing the evolution, gene expression, and functional effects of the single Plk gene in *Drosophila melanogaster* (*polo*) and the duplicated Plks in *Drosophila pseudoobscura* (*Dpse-polo* and *Dpse-polo-dup1*). We found that the protein-coding sequence of *Dpse-polo-dup1* is evolving significantly faster than a canonical *polo* gene across all functional domains, yet the essential structure of encoded protein appears to be retained. *Dpse-polo-dup1* is expressed primarily in testis, while other *polo* genes have broader expression profiles. Furthermore, over or ectopic expression of *polo* or *Dpse-polo* in the *D. melanogaster* male germline results in greater male infertility than ectopic expression of *Dpse-polo-dup1*. Lastly, ectopic expression of *Dpse-polo* or an ovary-derived transcript of *polo* in the male germline causes males to sire female-biased broods. However, there is no sex-bias in the progeny when *Dpse-polo-dup1* is ectopically expressed or a testis-derived transcript of *polo* is overexpressed in the *D. melanogaster* male germline. Our results therefore suggest that *Dpse-polo-dup1* may have experienced positive selection to improve its regulation of the male meiotic spindle, resolving sexual conflict over meiotic Plk functions. Alternatively, *Dpse-polo-dup1* may encode a hypomorphic Plk that has reduced deleterious effects when overexpressed in the male germline. Similarly, testis transcripts of *D. melanogaster polo* may be optimized for regulating the male meiotic spindle, and we provide evidence that the untranslated regions of the *polo* transcript may be involved in sex-specific germline functions.
