## Supplemental Tables for "Testis- and ovary-expressed *polo* transcripts and gene duplications affect male fertility when expressed in the germline"

### Sheet: TableS01-PCR-primers
Primer-name	primer-sequence	adapter+primer	gene	sample-template	product
Dpse_GA11545_F3	GTTTCTTTGGGAACGCATTT	CACCGTTTCTTTGGGAACGCATTT	Dpse-polo	D. pseudoobscura males	Dpse-polo
Dpse_GA11545_R3	AGGCGTTCGTGATTTAGCTT	AGGCGTTCGTGATTTAGCTT	Dpse-polo	D. pseudoobscura males	Dpse-polo
Dpse_GA25172_F2a	TTTCGGAGCGTTTTTGTAGC	CACCTTTCGGAGCGTTTTTGTAGC	Dpse-polo-dup1	D. pseudoobscura males	Dpse-polo-dup1
Dpse_GA25172_R1a	CAATTTCATTCGAAAAACAGGA	CAATTTCATTCGAAAAACAGGA	Dpse-polo-dup1	D. pseudoobscura males	Dpse-polo-dup1
polo-RB-F8	GTTCTCCGCTTTGTGCTTGG	CACCGTTCTCCGCTTTGTGCTTGG	Dmel-polo	D. melanogaster testis	poloT
polo-RB-R12	TCGTGTACGAAAACCATTAAACAGA	TCGTGTACGAAAACCATTAAACAGA	Dmel-polo	D. melanogaster testis	poloT
polo-RB-F12	CGAGATTTGATCGCCGCTTC	CACCCGAGATTTGATCGCCGCTTC	Dmel-polo	D. melanogaster ovary	poloO
polo-RB-R11	TGCATTAAGTGATCGGATCGTG	TGCATTAAGTGATCGGATCGTG	Dmel-polo	D. melanogaster ovary	poloO

### Sheet: TableS02-UAS-poloX-strains
Strain-ID	Transgene-ID	forward-primer	reverse-primer	PCR-product	gene	sample-template
GA11545 f10	GA11545	Dpse_GA11545_F3	Dpse_GA11545_R3	Dpse-polo	Dpse-polo	D. pseudoobscura males
GA11545 m14	GA11545	Dpse_GA11545_F3	Dpse_GA11545_R3	Dpse-polo	Dpse-polo	D. pseudoobscura males
GA11545 m7	GA11545	Dpse_GA11545_F3	Dpse_GA11545_R3	Dpse-polo	Dpse-polo	D. pseudoobscura males
GA25172 f10	GA25172	Dpse_GA25172_F2a	Dpse_GA25172_R1a	Dpse-polo-dup1	Dpse-polo-dup1	D. pseudoobscura males
PoloT f15	PoloT	polo-RB-F8	polo-RB-R12	poloT	polo	D. melanogaster testis
PoloT m9	PoloT	polo-RB-F8	polo-RB-R12	poloT	polo	D. melanogaster testis
PoloO m12	PoloO	polo-RB-F12	polo-RB-R11	poloO	polo	D. melanogaster ovary
PoloO m4	PoloO	polo-RB-F12	polo-RB-R11	poloO	polo	D. melanogaster ovary

### Sheet: TableS03-Tajima-test
	all sites	kinase	linker	PB1	PB2	PBD
Identical sites in all three sequences	468	221	73	71	70	156
Divergent sites in all three sequences	6	1	2	0	1	1
XM 002132425 (Dpse-polo-dup1)	80	26	25	6	11	23
XM 001353282 (Dpse-polo)	3	2	1	0	0	0
polo	10	3	3	2	0	2
Total	567	253	104	79	82	182
X2	71.43	20.57	22.15	6	11	23
pval	0	1e-05	0	0.01431	0.00091	0

### Sheet: TableS04-bam-polo
Cross.date	vial	strain	males	females
2020_11_18	1A	5-GA25172 f10	2	9
2020_11_18	1B	5-GA25172 f10	1	1
2020_11_18	1C	5-GA25172 f10	2	2
2020_11_18	1D	5-GA25172 f10	4	8
2020_11_18	1E	5-GA25172 f10	2	4
2020_11_18	1F	5-GA25172 f10	11	8
2020_11_18	1G	5-GA25172 f10	3	0
2020_11_18	1H	5-GA25172 f10	3	6
2020_11_18	2A	7-PoloO m12	17	25
2020_11_18	2B	7-PoloO m12	0	0
2020_11_18	2C	7-PoloO m12	11	17
2020_11_18	2D	7-PoloO m12	2	9
2020_11_18	2E	7-PoloO m12	1	3
2020_11_18	2F	7-PoloO m12	0	0
2020_11_18	2G	7-PoloO m12	6	8
2020_11_18	2H	7-PoloO m12	1	0
2020_11_18	3A	4-GA11545 m7	1	4
2020_11_18	3B	4-GA11545 m7	1	5
2020_11_18	3C	4-GA11545 m7	0	1
2020_11_18	3D	4-GA11545 m7	0	0
2020_11_18	3E	4-GA11545 m7	12	16
2020_11_18	3F	4-GA11545 m7	3	9
2020_11_18	3G	4-GA11545 m7	10	15
2020_11_18	3H	4-GA11545 m7	3	2
2020_11_18	4A	4-GA11545 f10	1	2
2020_11_18	4B	4-GA11545 f10	3	2
2020_11_18	4C	4-GA11545 f10	2	0
2020_11_18	4D	4-GA11545 f10	2	3
2020_11_18	4E	4-GA11545 f10	8	5
2020_11_18	4F	4-GA11545 f10	0	0
2020_11_18	4G	4-GA11545 f10	0	0
2020_11_18	4H	4-GA11545 f10	3	0
2020_11_18	5A	4-GA11545 m14	21	24
2020_11_18	5B	4-GA11545 m14	1	1
2020_11_18	5C	4-GA11545 m14	2	4
2020_11_18	5D	4-GA11545 m14	1	2
2020_11_18	5E	4-GA11545 m14	4	9
2020_11_18	5F	4-GA11545 m14	13	17
2020_11_18	5G	4-GA11545 m14	0	0
2020_11_18	5H	4-GA11545 m14	0	0
2020_11_18	6A	6-PoloT f15	20	20
2020_11_18	6B	6-PoloT f15	6	11
2020_11_18	6C	6-PoloT f15	17	19
2020_11_18	6D	6-PoloT f15	17	16
2020_11_18	6E	6-PoloT f15	2	7
2020_11_18	6F	6-PoloT f15	2	4
2020_11_18	6G	6-PoloT f15	1	0
2020_11_18	6H	6-PoloT f15	1	0
2020_11_18	7A	6-PoloT m9	15	18
2020_11_18	7B	6-PoloT m9	2	2
2020_11_18	7C	6-PoloT m9	0	3
2020_11_18	7D	6-PoloT m9	0	0
2020_11_18	7E	6-PoloT m9	0	10
2020_11_18	7F	6-PoloT m9	2	5
2020_11_18	7G	6-PoloT m9	0	0
2020_11_18	7H	6-PoloT m9	0	0
2020_11_18	8A	7-PoloO m4	1	0
2020_11_18	8C	7-PoloO m4	0	1
2020_11_18	8D	7-PoloO m4	4	10
2020_11_18	8E	7-PoloO m4	0	0
2020_11_18	8F	7-PoloO m4	0	0
2020_11_18	8G	7-PoloO m4	0	0
2020_11_18	8H	7-PoloO m4	0	0
2021_02_12	1H	5-GA25172 f10	0	0
2021_02_12	2D	7-PoloO m12	0	2
2021_02_12	2F	7-PoloO m12	0	0
2021_02_12	2I	7-PoloO m12	0	0
2021_02_12	2K	7-PoloO m12	0	0
2021_02_12	1B	5-GA25172 f10	3	0
2021_02_12	2E	7-PoloO m12	3	33
2021_02_12	2J	7-PoloO m12	3	1
2021_02_12	1I	5-GA25172 f10	5	12
2021_02_12	2G	7-PoloO m12	5	17
2021_02_12	1C	5-GA25172 f10	7	8
2021_02_12	1G	5-GA25172 f10	8	14
2021_02_12	1D	5-GA25172 f10	9	8
2021_02_12	2A	7-PoloO m12	11	18
2021_02_12	2C	7-PoloO m12	13	9
2021_02_12	2H	7-PoloO m12	13	14
2021_02_12	2B	7-PoloO m12	17	33
2021_02_12	1E	5-GA25172 f10	20	20
2021_02_12	1F	5-GA25172 f10	22	22
2021_02_12	1K	5-GA25172 f10	25	16
2021_02_12	1J	5-GA25172 f10	26	9
2021_02_12	1A	5-GA25172 f10	30	38
2021_02_12	3A	4-GA11545 m7	29	40
2021_02_12	3B	4-GA11545 m7	0	0
2021_02_12	3C	4-GA11545 m7	0	0
2021_02_12	3D	4-GA11545 m7	6	1
2021_02_12	3E	4-GA11545 m7	20	20
2021_02_12	3F	4-GA11545 m7	23	19
2021_02_12	3G	4-GA11545 m7	9	12
2021_02_12	3H	4-GA11545 m7	21	26
2021_02_12	3I	4-GA11545 m7	6	6
2021_02_12	3J	4-GA11545 m7	0	0
2021_02_12	3K	4-GA11545 m7	13	5
2021_02_12	4A	4-GA11545 f10	0	0
2021_02_12	4B	4-GA11545 f10	38	38
2021_02_12	4C	4-GA11545 f10	0	0
2021_02_12	4D	4-GA11545 f10	16	25
2021_02_12	4E	4-GA11545 f10	18	22
2021_02_12	4F	4-GA11545 f10	13	8
2021_02_12	4G	4-GA11545 f10	13	14
2021_02_12	4H	4-GA11545 f10	0	0
2021_02_12	4I	4-GA11545 f10	17	19
2021_02_12	4J	4-GA11545 f10	22	13
2021_02_12	4K	4-GA11545 f10	6	1
2021_02_12	5A	4-GA11545 m14	16	40
2021_02_12	5B	4-GA11545 m14	31	27
2021_02_12	5C	4-GA11545 m14	8	4
2021_02_12	5D	4-GA11545 m14	24	28
2021_02_12	5E	4-GA11545 m14	0	0
2021_02_12	5F	4-GA11545 m14	0	0
2021_02_12	5G	4-GA11545 m14	27	21
2021_02_12	5H	4-GA11545 m14	0	0
2021_02_12	5I	4-GA11545 m14	0	0
2021_02_12	5J	4-GA11545 m14	12	8
2021_02_12	5K	4-GA11545 m14	9	0
2021_02_12	6G	6-PoloT f15	10	6
2021_02_12	6H	6-PoloT f15	0	0
2021_02_12	6I	6-PoloT f15	16	20
2021_02_12	6J	6-PoloT f15	0	0
2021_02_12	6K	6-PoloT f15	0	0
2021_02_12	7G	6-PoloT m9	32	20
2021_02_12	7H	6-PoloT m9	9	0
2021_02_12	7I	6-PoloT m9	18	16
2021_02_12	7J	6-PoloT m9	0	0
2021_02_12	7K	6-PoloT m9	24	14
2021_02_12	8G	7-PoloO m4	14	8
2021_02_12	8H	7-PoloO m4	9	7
2021_02_12	8I	7-PoloO m4	4	7
2021_02_12	8J	7-PoloO m4	18	21
2021_02_12	8K	7-PoloO m4	4	12
2021_02_12	6A	6-PoloT f15	0	0
2021_02_12	7B	6-PoloT m9	0	1
2021_02_12	7C	6-PoloT m9	0	4
2021_02_12	7D	6-PoloT m9	0	0
2021_02_12	7E	6-PoloT m9	0	0
2021_02_12	8B	7-PoloO m4	0	3
2021_02_12	8C	7-PoloO m4	0	0
2021_02_12	8E	7-PoloO m4	0	0
2021_02_12	6C	6-PoloT f15	5	11
2021_02_12	8A	7-PoloO m4	7	4
2021_02_12	8D	7-PoloO m4	8	5
2021_02_12	6B	6-PoloT f15	20	10
2021_02_12	7A	6-PoloT m9	24	29
2021_02_12	7F	6-PoloT m9	24	25
2021_02_12	6F	6-PoloT f15	26	26
2021_02_12	8F	7-PoloO m4	28	17
2021_02_12	6D	6-PoloT f15	33	21
2021_02_12	6E	6-PoloT f15	50	25
2021_05_12	11A	4-GA11545 m7	0	0
2021_05_12	12A	4-GA11545 f10	0	0
2021_05_12	16A	7-PoloO m4	0	0
2021_05_12	2D	7-PoloO m12	0	2
2021_05_12	5D	4-GA11545 m14	0	0
2021_05_12	6B	6-PoloT f15	0	0
2021_05_12	8B	7-PoloO m4	0	0
2021_05_12	14A	6-PoloT f15	1	0
2021_05_12	6D	6-PoloT f15	1	0
2021_05_12	10A	7-PoloO m12	2	3
2021_05_12	5C	4-GA11545 m14	5	7
2021_05_12	7D	6-PoloT m9	6	15
2021_05_12	4C	4-GA11545 f10	7	4
2021_05_12	8C	7-PoloO m4	7	24
2021_05_12	4D	4-GA11545 f10	9	19
2021_05_12	2C	7-PoloO m12	11	23
2021_05_12	13A	4-GA11545 m14	12	13
2021_05_12	1D	5-GA25172 f10	12	15
2021_05_12	7C	6-PoloT m9	13	8
2021_05_12	8D	7-PoloO m4	14	18
2021_05_12	2B	7-PoloO m12	15	9
2021_05_12	9A	5-GA25172 f10	15	10
2021_05_12	6C	6-PoloT f15	16	15
2021_05_12	5B	4-GA11545 m14	17	26
2021_05_12	1A	5-GA25172 f10	19	20
2021_05_12	3C	4-GA11545 m7	19	19
2021_05_12	8A	7-PoloO m4	20	19
2021_05_12	3B	4-GA11545 m7	21	29
2021_05_12	3A	4-GA11545 m7	22	28
2021_05_12	3D	4-GA11545 m7	22	36
2021_05_12	6A	6-PoloT f15	23	26
2021_05_12	7A	6-PoloT m9	24	26
2021_05_12	4A	4-GA11545 f10	26	30
2021_05_12	7B	6-PoloT m9	38	31
2021_05_12	1B	5-GA25172 f10	42	48
2022_08	B1	7-PoloO m12	43	47
2022_08	B2	7-PoloO m12	37	29
2022_08	B3	7-PoloO m12	33	47
2022_08	B4	7-PoloO m12	1	0
2022_08	B5	7-PoloO m12	23	35
2022_08	B7	7-PoloO m12	12	21
2022_08	F1	6-PoloT f15	10	6
2022_08	F2	6-PoloT f15	26	18
2022_08	G1	6-PoloT m9	3	3
2022_08	G2	6-PoloT m9	1	0
2022_08	G3	6-PoloT m9	0	1
2022_08	G5	6-PoloT m9	23	26
2022_08	G6	6-PoloT m9	4	12
2022_08	G7	6-PoloT m9	10	5
2022_08	G10	6-PoloT m9	0	0
2022_08	G11	6-PoloT m9	14	34
2022_08	H4	7-PoloO m4	36	73
2022_08	H5	7-PoloO m4	4	9
